# A minimally morphologically destructive approach for DNA retrieval and whole genome shotgun sequencing of pinned historic Dipteran vector species

**DOI:** 10.1101/2021.06.28.450148

**Authors:** Petra Korlević, Erica McAlister, Matthew Mayho, Alex Makunin, Paul Flicek, Mara K. N. Lawniczak

## Abstract

Museum collections contain enormous quantities of insect specimens collected over the past century, covering a period of increased and varied insecticide usage. These historic collections are therefore incredibly valuable as genomic snapshots of organisms before, during, and after exposure to novel selective pressures. However, these samples come with their own challenges compared to present-day collections, as they are fragile and retrievable DNA is low yield and fragmented. In this paper we tested several DNA extraction procedures across pinned historic Diptera specimens from four disease vector genera: *Anopheles, Aedes, Culex* and *Glossina*. We identify an approach that minimizes morphological damage while maximizing DNA retrieval for Illumina library preparation and sequencing that can accommodate the fragmented and low yield nature of historic DNA. We identify several key points in retrieving sufficient DNA while keeping morphological damage to a minimum: an initial rehydration step, a short incubation without agitation in a low salt Proteinase K buffer, and critical point drying of samples post-extraction to prevent tissue collapse caused by air drying. The suggested method presented here provides a solid foundation for exploring the genomes and morphology of historic Diptera collections.

**Significance statement:** Large museum collections of pinned insects could provide important snapshots of genomes through time, but unfortunately DNA retrieval from such fragile samples often leads to severe morphological damage, especially in delicate species such as disease transmitting Diptera. In this study we have worked on a combined method that minimizes morphological damage while maximizing the retrieval of DNA from dry pinned Diptera species. We identified the importance of tissue rehydration, gentle DNA lysis buffer incubation, and critical point drying to restore collapsed tissues. We hope this approach will make it possible for more historic insect specimens to become available for genomic research while ensuring they remain intact for morphological studies.
