## Supplementary Table S1 for "A minimally morphologically destructive approach for DNA retrieval and whole genome shotgun sequencing of pinned historic Dipteran vector species"

### Sheet: VerbatimLabels
Experiment	Specimen ID	Family	Species	Sex	Date	Country	Verbatim label (1st)	Verbatim label (2nd)	Verbatim label (3rd)	Notes
Establishing DNA extraction and sequencing approaches	NHMUK012805003	Culicidae	Anopheles gambiae	female	1933	Nigeria	GADAU, N. NIGERIA,; July 1933.; BUXTON & LEWIS.	BMNH(E) 1996-85; Ex London School; of Hygiene &; Tropical Medicine
	NHMUK012805007	Culicidae	Anopheles gambiae	female	1938	Siera Leone	MARAMPA; SIERA LEONE.; P SLATER. 1938 (?)	BMNH(E) 1996-85; Ex London School; of Hygiene &; Tropical Medicine		bad pin, blood-fed
	NHMUK012805008	Culicidae	Anopheles melas	male	1943	n.a.	A. GAMBIAE V. MELAS.; LAB. V. (?) REARED. Ii-43.	BMNH(E) 1996-85; Ex London School; of Hygiene &; Tropical Medicine
	NHMUK012805009	Culicidae	Anopheles melas	female	1943	n.a.	A. GAMBIAE V. MELAS.; LAB. V. REARED. Ii-43.	BMNH(E) 1996-85; Ex London School; of Hygiene &; Tropical Medicine
	NHMUK012805014	Culicidae	Anopheles gambiae	female	1951	Nigeria	Pots 1 & (?) 2; IBADAN Nigeria; HJ. Sutton 1951	BMNH(E) 1996-85; Ex London School; of Hygiene &; Tropical Medicine
	NHMUK012804999	Culicidae	Anopheles arabiensis	female	1964	Nigeria	BK	NIGERIA; Ambusu (?) 1964; colony.		verdigris
	NHMUK012805010	Culicidae	Anopheles merus	male	1984	South Africa	A. merus; Opansi. Zululand; Cattle Kroal (?) 23.10.84; coll. R. Hunt; electro. Id. R. Hunt	G70.5	Pres. by; M Coetzee; BM 1987-297	glued to paper
	NHMUK012805011	Culicidae	Anopheles merus	female	1984	South Africa	A. merus; Opansi. Zululand; Cattle Kraol (?) 23.10.84; coll. R. Hunt; electro. Id. R. Hunt	G70.7	Pres. by; M Coetzee; BM 1987-297	glued to paper
	NHMUK012805000	Culicidae	Anopheles arabiensis	male	1988	Kenya	bred; LSHTM; March '88	ex Lake Victoria; nr. Kisumu; Kenya 1987	Anopheles arabiensis
	NHMUK012805015	Culicidae	Anopheles gambiae	female	1988	Zanzibar	Zanzibar; Mwera; May 1988; G. Gibson	BMNH(E) 1996-85; Ex London School; of Hygiene &; Tropical Medicine	An.; gambiae; gp.	glued to paper
DNA release using different buffers and incubation times	NHMUK010633470	Culicidae	Anopheles gambiae	female	1927	Kenya	KISUMA.; KENYA COLONY.; P.C. GARNHAM 8.1927.	BMNH(E) 1996-85; Ex London School; of Hygiene &; Tropical Medicine		substantial verdigris
	NHMUK010633480	Culicidae	Anopheles gambiae	female	1927	Kenya	KISUMA.; KENYA COLONY.; P.C. GARNHAM 8.1927.	BMNH(E) 1996-85; Ex London School; of Hygiene &; Tropical Medicine		blood fed? Missing 1 leg
	NHMUK010633474	Culicidae	Anopheles gambiae	female	1927	Kenya	KISUMA.; KENYA COLONY.; P.C. GARNHAM 8.1927.	BMNH(E) 1996-85; Ex London School; of Hygiene &; Tropical Medicine		blood fed
	NHMUK010633481	Culicidae	Anopheles gambiae	female	1927	Kenya	KISUMA.; KENYA COLONY.; P.C. GARNHAM 8.1927.	BMNH(E) 1996-85; Ex London School; of Hygiene &; Tropical Medicine		blood fed
	NHMUK010633475	Culicidae	Anopheles gambiae	female	1927	Kenya	KISUMA.; KENYA COLONY.; P.C. GARNHAM 8.1927.	BMNH(E) 1996-85; Ex London School; of Hygiene &; Tropical Medicine		blood fed, missing head
	NHMUK010633479	Culicidae	Anopheles gambiae	female	1927	Kenya	KISUMA.; KENYA COLONY.; P.C. GARNHAM 8.1927.	BMNH(E) 1996-85; Ex London School; of Hygiene &; Tropical Medicine		blood fed, missing 2 legs
	NHMUK010633482	Culicidae	Anopheles gambiae	female	1927	Kenya	KISUMA.; KENYA COLONY.; P.C. GARNHAM 8.1927.	BMNH(E) 1996-85; Ex London School; of Hygiene &; Tropical Medicine
	NHMUK010633485	Culicidae	Anopheles gambiae	female	1927	Kenya	KISUMA.; KENYA COLONY.; P.C. GARNHAM 8.1927.	BMNH(E) 1996-85; Ex London School; of Hygiene &; Tropical Medicine		blood fed
	NHMUK010633471	Culicidae	Anopheles melas	male	1943	n.a.	A. GAMBIAE V. MELAS; LAB. V. REARED. ii-43.	BMNH(E) 1996-85; Ex London School; of Hygiene &; Tropical Medicine		missing wing and most 2 legs
	NHMUK010633477	Culicidae	Anopheles melas	female	1943	n.a.	A. GAMBIAE V. MELAS; LAB. V. REARED. ii-43.			chipped wings and legs
	NHMUK010633472	Culicidae	Anopheles melas	female	1943	n.a.	A. GAMBIAE V. MELAS; LAB. V. REARED. ii-43.	BMNH(E) 1996-85; Ex London School; of Hygiene &; Tropical Medicine		missing 4 legs
	NHMUK010633483	Culicidae	Anopheles melas	female	1943	n.a.	A. GAMBIAE V. MELAS.; LAB Y REARED. Ii-43.			missing wing
	NHMUK010633473	Culicidae	Anopheles melas	male	1942	n.a.	A. GAMBIAE V. MELAS.; WELLINGTEN (?), S.L.; LAB. (75%) 30.(?).43(?).	BMNH(E) 1996-85; Ex London School; of Hygiene &; Tropical Medicine		missing bdomen and most legs
	NHMUK010633476	Culicidae	Anopheles melas	female	1943	n.a.	A. GAMBIAE V. MELAS; LAB. V. REARED. ii-43.	BMNH(E) 1996-85; Ex London School; of Hygiene &; Tropical Medicine		missing 3 legs
	NHMUK010633484	Culicidae	Anopheles melas	female	1943	n.a.	A. GAMBIAE V. MELAS.; LAB Y REARED. Ii-43.			missing 1 leg
	NHMUK010633478	Culicidae	Anopheles melas	male	1942	n.a.	A. GAMBIAE V. MELAS; W~(?) (100%) 30.(?).42
	NHMUK014063517	Culicidae	Anopheles funestus	female	1936	Tanzania	Dar es salaam, Tanganyika Ia, H.S. Leeson., 28/08/1936	2745	BMNH(E)1996-85, Ex London School, of Hygiene &, Tropical Medicine																										1	Adult
	NHMUK014063519	Culicidae	Anopheles funestus	female	1936	Tanzania	Dar es salaam, Tanganyika Ia, H.S. Leeson., 28/08/1936	2824	BMNH(E)1996-85, Ex London School, of Hygiene &, Tropical Medicine																										1	Adult
	NHMUK014063523	Culicidae	Anopheles funestus	female	1936	Tanzania	Dar es salaam, Tanganyika II, H.S. Leeson., 28/08/1936	2744	BMNH(E)1996-85, Ex London School, of Hygiene &, Tropical Medicine																										1	Adult
	NHMUK014063532	Culicidae	Anopheles funestus	female	1936	Tanzania	Dar es salaam, Tanganyika I, H.S. Leeson., 24/08/1936	2617	BMNH(E)1996-85, Ex London School, of Hygiene &, Tropical Medicine																										1	Adult
	NHMUK014063479	Culicidae	Anopheles funestus	female	1936	Tanzania	Dar es salaam, Tanganyika II, H.S. Leeson., 28/08/1936	2823	BMNH(E)1996-85, Ex London School, of Hygiene &, Tropical Medicine																										1	Adult
	NHMUK014063488	Culicidae	Anopheles funestus	female	1936	Tanzania	Dar es salaam, Tanganyika II, H.S. Leeson., 28/08/1936	2799	BMNH(E)1996-85, Ex London School, of Hygiene &, Tropical Medicine																										1	Adult
	NHMUK014063467	Culicidae	Anopheles funestus	female	1936	Tanzania	Dar es salaam, Tanganyika Ia, H.S. Leeson., 28/08/1936	Bred 1268	BMNH(E)1996-85, Ex London School, of Hygiene &, Tropical Medicine																										1	Adult
	NHMUK014063492	Culicidae	Anopheles funestus	female	1936	Tanzania	Dar es salaam, Tanganyika II, H.S. Leeson., 28/08/1936	2771	BMNH(E)1996-85, Ex London School, of Hygiene &, Tropical Medicine																										1	Adult
	NHMUK014063484	Culicidae	Anopheles funestus	female	1936	Tanzania	Dar es salaam, Tanganyika II, H.S. Leeson., 28/08/1936	2814	BMNH(E)1996-85, Ex London School, of Hygiene &, Tropical Medicine																										1	Adult
	NHMUK014063540	Culicidae	Anopheles funestus	female	1936	Tanzania	Dar es salaam, Tanganyika, H.S. Leeson., 28/08/1936	2731	BMNH(E)1996-85, Ex London School, of Hygiene &, Tropical Medicine																										1	Adult
	NHMUK014063574	Culicidae	Anopheles funestus	female	1936	Tanzania	Dar es salaam, Tanganyika I, H.S. Leeson., 28/08/1936	2751	BMNH(E)1996-85, Ex London School, of Hygiene &, Tropical Medicine																										1	Adult
	NHMUK014063586	Culicidae	Anopheles funestus	female	1936	Tanzania	Dar es salaam, Tanganyika I, H.S. Leeson., 28/08/1936	2746	BMNH(E)1996-85, Ex London School, of Hygiene &, Tropical Medicine																										1	Adult
	NHMUK014063579	Culicidae	Anopheles funestus	female	1936	Tanzania	Dar es salaam, Tanganyika I, H.S. Leeson., 28/08/1936	2820	BMNH(E)1996-85, Ex London School, of Hygiene &, Tropical Medicine																										1	Adult
	NHMUK014063600	Culicidae	Anopheles funestus	female	1936	Tanzania	Dar es salaam, Tanganyika I, H.S. Leeson., 28/08/1936	2783	BMNH(E)1996-85, Ex London School, of Hygiene &, Tropical Medicine																										1	Adult
	NHMUK014063604	Culicidae	Anopheles funestus	female	1936	Tanzania	Dar es salaam, Tanganyika I, H.S. Leeson., 28/08/1936	2809	BMNH(E)1996-85, Ex London School, of Hygiene &, Tropical Medicine																										1	Adult
	NHMUK014063606	Culicidae	Anopheles funestus	female	1936	Tanzania	Dar es salaam, Tanganyika I, H.S. Leeson., 28/08/1936	2762	BMNH(E)1996-85, Ex London School, of Hygiene &, Tropical Medicine																										1	Adult
	NHMUK014063609	Culicidae	Anopheles funestus	female	1936	Tanzania	Dar es salaam, Tanganyika I, H.S. Leeson., 28/08/1936	2779	BMNH(E)1996-85, Ex London School, of Hygiene &, Tropical Medicine																										1	Adult
	NHMUK014063591	Culicidae	Anopheles funestus	female	1936	Tanzania	Dar es salaam, Tanganyika I, H.S. Leeson., 28/08/1936	2732	BMNH(E)1996-85, Ex London School, of Hygiene &, Tropical Medicine																										1	Adult
	NHMUK013655437	Culicidae	Anopheles funestus	female	1936	Uganda	MBALE, UGANDA. II, H.S.LEESON 15.5.36	1573 II	BMNH(E)1996-85, Ex London School, of Hygiene &, Tropical Medicine
	NHMUK013655441	Culicidae	Anopheles funestus	female	1934	Kenya	KISUMU 3700 FT., KENYA, C.B.STYMES	BMNH(E)1996-85, Ex London School, of Hygiene &, Tropical Medicine
	NHMUK013655442	Culicidae	Anopheles funestus	female	1934	Kenya	KISUMU 3700 FT., KENYA, C.B.STYMES	BMNH(E)1996-85, Ex London School, of Hygiene &, Tropical Medicine
	NHMUK013655438	Culicidae	Anopheles funestus	female	1936	Uganda	SOROTI, UGANDA I, H.S.LEESON 12.5.36	1295	BMNH(E)1996-85, Ex London School, of Hygiene &, Tropical Medicine
	NHMUK013655439	Culicidae	Anopheles funestus	female	1936	Uganda	PAKWACH, UGANDA I, H.S. LEESON. 2.5.36	957	BMNH(E)1996-85, Ex London School, of Hygiene &, Tropical Medicine
	NHMUK013655443	Culicidae	Anopheles funestus	female	1934	Kenya	KISUMU 3700 FT., KENYA, C.B.STYMES	BMNH(E)1996-85, Ex London School, of Hygiene &, Tropical Medicine
	NHMUK013655440	Culicidae	Anopheles funestus	female	1936	Uganda	PAKWACH, UGANDA I, H.S. LEESON. 2.5.36	987	BMNH(E)1996-85, Ex London School, of Hygiene &, Tropical Medicine
	NHMUK013655444	Culicidae	Anopheles funestus	female	1934	Kenya	KISUMU 3700 FT., KENYA, C.B.STYMES	BMNH(E)1996-85, Ex London School, of Hygiene &, Tropical Medicine
DNA retrieval from different species and detailed morphological damage assessment	NHMUK010629161	Culicidae	Aedes aegypti	male	1936	Saudi Arabia	SAUDI ARABIA; Jedda; 1936; F.P. Mackie
	NHMUK010629159	Culicidae	Aedes aegypti	female	1957	Malaysia	No; 0219A/49; Progeny of; wild ♀	SELANGOR; Kuala Lumpur; 19; July 1957	Aedes; aegypti; Det. W.W.M (?)
	NHMUK010629198	Culicidae	Aedes aegypti	female	1973	Kenya	KENYA, Ganda; Brood from larvae; from house pots
	NHMUK010629206	Culicidae	Aedes aegypti	female	1936	Saudi Arabia	SAUDI ARABIA; Jedda, 1936,; F.P. Mackie
	NHMUK010629182	Culicidae	Aedes aegypti	female	1957	Malaysia	No; 0219C/49; Progeny of; wild ♀	SELANGOR; Kuala Lumpur; 19; July 1957	Aedes; aegypti; Det. W.W.M (?)
	NHMUK010629205	Culicidae	Aedes aegypti	female	1973	Kenya	KENYA, Rabai; Biting in houses; vil 73
	NHMUK013659288	Culicidae	Aedes aegypti	female	1936	Saudi Arabia	SAUDI ARABIA; Jedda, 1936,; F.P. Mackie
	NHMUK010629169	Culicidae	Aedes aegypti	female	1957	Malaysia	No; 0219B/49; Progeny of; wild ♀	SELANGOR; Kuala Lumpur; 19; July 1957	Aedes; aegypti; Det. W.W.M (?)
	NHMUK010629171	Culicidae	Aedes aegypti	female	1973	Kenya	KENYA, Ganda; Brood from larvae; from house pots
	NHMUK010397511	Culicidae	Anopheles gambiae	female	1933	Nigeria	GADAU, N. NIGERIA; 8.1933.; BUXTON & LEWIS	BMNH(E) 1996-85; Ex London School; of Hygiene &; Tropical Medicine		intense verdigris
	NHMUK010633501	Culicidae	Anopheles gambiae	female	1952	Somalia	M.T. Gillies coll.; B.M. 1983-411	eggs ++; Gondaleh; 4.3.52		very bad pin
	NHMUK010397512	Culicidae	Anopheles gambiae	female	1933	Nigeria	GADAU, N. NIGERIA; 8.1933.; BUXTON & LEWIS	BMNH(E) 1996-85; Ex London School; of Hygiene &; Tropical Medicine
	NHMUK010633502	Culicidae	Anopheles gambiae	female	1952	Somalia	Goondaleh; 4.3.52	M.T. Gillies coll.; B.M. 1983-411		very bad pin
	NHMUK010633504	Culicidae	Anopheles gambiae	female	1969	Kenya	A.gambiae	Kenya 1969; Kano Plain; G. Surtees (?)	BMNH(E) 1996-85; Ex London School; of Hygiene &; Tropical Medicine
	NHMUK010397513	Culicidae	Anopheles gambiae	female	1933	Nigeria	GADAU, N. NIGERIA; 8.1933.; BUXTON & LEWIS	BMNH(E) 1996-85; Ex London School; of Hygiene &; Tropical Medicine
	NHMUK010633503	Culicidae	Anopheles gambiae	female	1952	Somalia	Goondoleh; 4.3.52	M.T. Gillies coll.; B.M. 1983-411		very bad pin
	NHMUK010633505	Culicidae	Anopheles gambiae	female	1969	Kenya	A.gambiae	Kenya 1969; Kano Plain; G. Surtees (?)	BMNH(E) 1996-85; Ex London School; of Hygiene &; Tropical Medicine
	NHMUK010629202	Culicidae	Culex pipiens	female	1936	Saudi Arabia	SAUDI ARABIA; Jedda 1936; F.R Mackie; B.M. 1938-667	Culex(Culex); pipiens Linn.; det.R.E.Harbach	MEP ACC: No.947
	NHMUK010629165	Culicidae	Culex pipiens	female	1952	Egypt	EGYPT, Cairo; Coll K.L Knight; Ex colony Horton; Hospital Epsom; 22nd generation iv.52
	NHMUK010629160	Culicidae	Culex pipiens	female	1969	Gibraltar	GIBRALTAR; Vi:1969 A; G. Cattlin
	NHMUK010629199	Culicidae	Culex pipiens	female	1936	Saudi Arabia	SAUDI ARABIA; Jedda 1936; F.R Mackie; B.M. 1938-667	Culex(Culex); pipiens Linn.; det.R.E.Harbach	MEP ACC: No.947
	NHMUK010629195	Culicidae	Culex pipiens	female	1952	Egypt	EGYPT, Cairo; Coll K.L Knight; Ex colony Horton; Hospital Epsom; 22nd generation iv.52			most legs missing
	NHMUK010629223	Culicidae	Culex pipiens	female	1969	Gibraltar	GIBRALTAR; Vi:1969; G. Cattlin
	NHMUK010629163	Culicidae	Culex pipiens	female	1936	Saudi Arabia	SAUDI ARABIA; Jedda 1936; F.R Mackie; B.M. 1938-667	Culex(Culex); pipiens Linn.; det.R.E.Harbach	MEP ACC: NO.947
	NHMUK010629166	Culicidae	Culex pipiens	female	1952	Egypt	EGYPT, Cairo; Coll K.L Knight; Ex colony Horton; Hospital Epsom; 22nd generation iv.52
	NHMUK010629151	Culicidae	Culex pipiens	female	1969	Gibraltar	GIBRALTAR; Vi:1969 D; G. Cattlin
	NHMUK013659285	Glossinidae	Glossina morsitans	female	1932	Mozambique	PORTUGESE; E.AFRICA:; Mocuba; Boundary; 15.1.32; J. Vincent Coll.; B.M. 1933-194.
	NHMUK010629183	Glossinidae	Glossina morsitans	male	1952	Tanzania	TANGANYIKA:; KOROGWE.d.; HANDENI; 15.IX.52	E. Burtt.; B.M. 1959-638.
	NHMUK013659284	Glossinidae	Glossina morsitans	male	1972	Botswana	BOTSWANA (B11); Moremi Reserve,; 19º23’S, 23º33’E; 19-20.iv.1972	Southern; African Exp.; B.M.1972-I
	NHMUK010629192	Glossinidae	Glossina morsitans	female	1932	Mozambique	PORTUGESE; E.AFRICA:; 25mls NE of Tete.; 31.3.32.; J. Vincent Coll.; B.M. 1933-194.
	NHMUK010629158	Glossinidae	Glossina morsitans	male	1952	Tanzania	TANGANYIKA:; KOROGWE.d.; HANDENI; 15.IX.52	E. Burtt.; B.M. 1959-638.
	NHMUK013659286	Glossinidae	Glossina morsitans	male	1972	Botswana	BOTSWANA (B11); Moremi Reserve,; 19º23’S, 23º33’E; 19-20.iv.1972	Southern; African Exp.; B.M.1972-I
	NHMUK010629222	Glossinidae	Glossina morsitans	female	1932	Mozambique	PORTUGESE; E.AFRICA:; 25mls NE of Tete.; 31.3.32.; J. Vincent Coll.; B.M. 1933-194.
	NHMUK010629154	Glossinidae	Glossina morsitans	male	1952	Tanzania	TANGANYIKA:; KOROGWE.d.; HANDENI; 15.IX.52	E. Burtt.; B.M. 1959-638.
	NHMUK013659287	Glossinidae	Glossina morsitans	male	1972	Botswana	BOTSWANA (B11); Moremi Reserve,; 19º23’S, 23º33’E; 19-20.iv.1972	Southern; African Exp.; B.M.1972-I
