## Supplementary Table S2 for "A minimally morphologically destructive approach for DNA retrieval and whole genome shotgun sequencing of pinned historic Dipteran vector species"

### Sheet: DipteraMorphology
Sample	Genus	Sex	Date	Lysis buffer	Head	Thorax	Abdomen	Legs	Wings	Overall	Notes	Score (1-10)		Score system description:
NHMUK010629161	Aedes	male	1936	A	antennae completely fluffed up; palps still with distinct banding	bristles and some scales missing; loss thorax banding and pigmentation	color and banding mostly ok, but some pigment lost, as well as scales at the apex of abdoment	stretched out and further damage; bands still visible	crinkled	thoraxic marking not as identifiable	where pin was there was more damage after extraction	4 - FAIL		1 - FAIL	Complete destruction of specimen
NHMUK010629159	Aedes	female	1957	A	antennae lost; proboscis broken; missing bristles from palps	thorax has lost very dark pigemntation especially dorsal end; scales all attached; missing bristles	damage to abdomen has resulted in less distinct banding; most of bristles missing	missing 2 legs; banding not as obvious	some loss of wing fringe but generally good	still very identifiable due to dorsal thorax pattern		6 - PASS		2 - FAIL	Majority of specimen destroyed
NHMUK010629198	Aedes	female	1973	A							specimen in bits, destroyed when trying to move from pin so it sits in lysis	1 - FAIL		3 - FAIL	Extensive damage to most of the specimen
NHMUK010629206	Aedes	female	1936	C	eye no longer collapsed; antennae lost	lost bristles on thorax, but most scales there	abdomen behind wing, but looks ok on post-extraction picture	1 leg lost, only 1 left	a bit of wing edge damage, banding ok	very poor specimen from the start		8 - PASS		4 - FAIL	Key disgnostic features damaged
NHMUK010629182	Aedes	female	1957	C	stylets of proboscis seperated; bristles missing but scales very good	missing bristles on thorax; inner diagnostic scales along the scutum missing (and all other scales)	limited loss of scales; some expansion of abdomen	very little damage	one of the wings crumpled but no loss of scales	apart from the the linear scales on scutum - good		8 - PASS		5 - FAIL	Diagnostic features preserved enough for identification but extensive damage occurred
NHMUK010629205	Aedes	female	1973	C	loss of bristles from head; slight loss of eye pigment	missing bristles; very few scales but no distinct pattern to start	very little distortion; some pigment loss at apical part	only 1 (of 4) legs remaining but banding still present	slight crimping			7 - PASS		6 - PASS	Diagnostic features preserved enough for identification but extensive morphological change
NHMUK013659288	Aedes	female	1936	G	antennae ok, banding ok	loss of bristles	lost abdominal hairs but scales ok	lost (likely from surface tension)	some crinkling	poor diagnostic scales to start but generally good		7 - PASS		7 - PASS	Damage to one or two of the diagnostic features
NHMUK010629169	Aedes	female	1957	G	loss of pigment from eyes; antennae good; missing bristles from head; still scales on palps	diagnostic scales along the scutum missing; short hairs missing and all bristles	slight swelling; bands very obvious	2 legs missing; diagnostic bands still present	identifical!	slight loss of pigmentation - low score as loss of diagnostic scales!		5 - FAIL		8 - PASS	General morphology good with only minor damage to a few no-diagnostic features
NHMUK010629171	Aedes	female	1973	G	missing birstles and some further collapse of eye	large loss of scales on scutum; bristles missing	minimial damage	poor to start with but some further breakage	very good	slight loss of pigmentation - low score as loss of diagnostic scales!		5 - FAIL		9 - PASS	Excellent overall morphology with only a few minor alterations
														10 - PASS	No morphological change in pre- and post-extraction specimen
NHMUK010397511	Anopheles	female	1933	A	antennae afterwards uncurled; neck elongation; banding on palps present; no loss of scales on head; tufts on chin	weakening of thorax (internal organs gone) > lots of verdigris before; lost subcutalum (?) hairs	lost most hairs on abdomen, slight color change	scales on legs still there, can still see the bandings	scales on wings untouched (minimally damaged), little hairs on wing still present	SCALES good, HAIRS bad, some muscle loss		7 - PASS
NHMUK010633501	Anopheles	female	1952	A	loss of all hairs	neck distended; loss of bristles and many of the short hairs	loss of pigment; loss of hairs	all legs missing - diagnostic features	damage and wrinkling	very poor specimen to start but further damage		4 - FAIL
NHMUK010397512	Anopheles	female	1933	C	antennae and eyes good	thinning of thoracic materials; neck a bit better	scales on flagellum (?), still see banding; patterns on thorax banding still there; small amount of damage		some scales missing; banding on wing good; scales missing on edge of wing, but mostly ok	very good specimen		8 - PASS
NHMUK010633502	Anopheles	female	1952	C	palps still retain diagnostic banding; head knocked off and antennae missing	some loss of pigment; many hairs remain	loss of haits and some pigment	all legs missing - diagnostic features	not a lot of loss of scales, diagnostic scales have remained; some slight damage to wings		still on pin, had to cut pin	4 - FAIL
NHMUK010633504	Anopheles	female	1969	C	palp scales good; antennae good; eyes good	maybe loss of a few hairs? hard to tell	very little damage	small amount of damage		good	specimen covered in fungus originally	8 - PASS
NHMUK010397513	Anopheles	female	1933	G	antennae damaged	many hairs lost	abdomen ripped	lost legs	wing ripped	TERRIBLE (didn’t work well at all)	air bubble around body during extraction	3 - FAIL
NHMUK010633503	Anopheles	female	1952	G	one antennae missing; long bristles still present; palps still with diagnostic scales	some loss of scales; many of the long britsles remain	abdomen missing	missing legs - reamining one broken	wings good ; diagnostic scales remain		had to cut pin	4 - FAIL
NHMUK010633505	Anopheles	female	1969	G	no palps for comparison; head knocked off and antennae missing	some loss of pigment	blood meal no longer present; hairs remain	legs broken (one remains on specimen)	still diagnostic	poor diagnostic scales to start but generally good	decapitation due to pin placement (too high up thorax)	4 - FAIL
NHMUK010629202	Culex	female	1936	A	antennae show a bit of thinning; palps lost color, but most scales intact; eyeball collapsed	thorax damaged: lost hairs, all big long bristles gone, fine hairs still there (around the pits), no scuttelae hairs (diagnostic feature)	lost hairs and color (hair bands), but scales intact	one leg broken (3 remain intact)	color change, lost some scales, scales on veins still intact	loss of pigment	more scaly than Anopheles	7 - PASS
NHMUK010629165	Culex	female	1952	A	antennae broken, stylets seperated, loss of scales on head	hairs and scales on thorax gone; thining of cuticle	weakened cuticle	leg broken	some scales removed	loss of hairs and scales		6 - PASS
NHMUK010629160	Culex	female	1969	A	head good, proboscis seperated	some hairs and scales lost	some hairs lost on terminalia	one leg broken	minor mishapen	good		8 - PASS
NHMUK010629199	Culex	female	1936	C	“stuck its tongue out”; antennae unfurled, lost bristles	no neck extension; hair on thorax lost	retained hairs and some scales, banded scales still there (diagnostic); still got anal tufts	all except one legs missing	wings are good minus some scales	complete loss of color		8 - PASS
NHMUK010629195	Culex	female	1952	C	loss of scales on top of head, replumped eyes, proboscis seperated	long hairs and bristles lost, scales lost	abdomen good (scales and hairs remain)	damage to legs	minor mishapen	head and top of thorax poor but abdomen and wings good		7 - PASS
NHMUK010629223	Culex	female	1969	C	eye collapse, some loss of scales, proboscis seperated	good - very little loss	loss of pigment	very little change	minor mishapen	structurally good but loss of abdomen pigment		7 - PASS
NHMUK010629163	Culex	female	1936	G	total loss of pigment of the eyeball; retained little bit of antennae and palps and labia that was there	a little bit of neck extension; distorted thorax and pigment loss; all long bristles gone (pits still there)	lost bristles, lots of scales missing on abdomen; or is it loss of pigment?	1 leg lost	less color loss on wings, but pretty much same	loss of pigment		5 - FAIL
NHMUK010629166	Culex	female	1952	G	antennae broken off; eyes still collapsed; no longer long hairs on head, stylets seperated	short hairs good; long hairs/bristles no longer there; some scales removed; some loss of pigment	loss of scales/pigment	several legs broken off	lots of crimpling	much physcial damage		5 - FAIL
NHMUK010629151	Culex	female	1969	G	antennae good but curly, loss of long hairs on top of head	loss of both long and short hahirs; pigment good	damage occurred; large loss of coloured scales. Loss of some hairs	no damage to legs but are now schruched	good with some minor crimping	much loos of hairs and bristles		6 - PASS
NHMUK013659285	Glossina	female	1932	A	damage to eyes; antennae good; no loss of bristles	some loss of scale which provide colour (but could actually just be grease that has been cleaned); a few large bristles missing	good	cleaned glue of leg	good	really good		8 - PASS
NHMUK010629183	Glossina	male	1952	A	slight damage to eye; 1 bristle lost of occiput; antennae good	some loss of scale which provide colour (but could actually just be grease that has been cleaned); no loss of bristles	some resisdue; colour good	no damage	wing crinkling	ok		6 - PASS
NHMUK013659284	Glossina	male	1972	A	missing 1-2 bristles (a few more around thorax)	good -majority of bristles remain	some residue	good	wings are perfect	dusted off some debris from surface		7 - PASS
NHMUK010629192	Glossina	female	1932	C	some eye damage; antennae good	thorax fine; a few bristles missing but less than the previous ones			wings fine	cleaned the surface, got rid of gunky glue		7 - PASS
NHMUK010629158	Glossina	male	1952	C	very slight eye damage; antennae good	one or two bristles missing (but damage may have occurred by the pin)	good (few bristles missing)	one leg missing	only slight crinkling	good		8 - PASS
NHMUK013659286	Glossina	male	1972	C	antennae stuck together; eyes good	good -again lighter (pigment or grease?)	good	good	wing crinkling	ok		7 - PASS
NHMUK010629222	Glossina	female	1932	G	cleaned crud from eyeballs; some bristles from back of head lost, lost bristles from back	some bristles missing	good	legs broken (trying to remove from pin and glue, not due to buffer)	a bit of wing crimpling (wavy)			6 - PASS
NHMUK010629154	Glossina	male	1952	G	minute damage to eyes; antennae good, some large bristles lost from occiput	good	some slight paling	one leg broken; lost a tarsi	slight crinkling			7 - PASS
NHMUK013659287	Glossina	male	1972	G	eyes good; antennae good	good	good	as before	slight wing crinking	very good specimen		9 - PASS
