## Supplementary Table S3 for "A minimally morphologically destructive approach for DNA retrieval and whole genome shotgun sequencing of pinned historic Dipteran vector species"

### Sheet: DNAsummary
General sample metadata						DNA extraction				Double stranded library preparation							Sequencing data summary
Experiment	Specimen ID	Species	Sex	Date	Country	Rehydration 2-3h at 37ºC (y/n)	Lysis buffer	Incubation time at 37ºC	Picogreen DNA yield estimate (ng total)	Volume (µl) used for library (50 µl total)	Shearing prior to library prep (y/n)	Purification post ligation	Enzyme for indexing PCR	Number of cycles for indexing PCR	Purification post PCR	Plex (No. of libraries) per lane §	ENA IDs (raw FASTQ files)	Mapped to genome	Total No. of reads (Samtools Flagstat)	No. of aligned reads (Samtools Flagstat)	PCR duplication rate (DeDup)	Total No. of reads (QualiMap)	No. of aligned reads (QualiMap)	% aligned (QualiMap)	No. of bases at ≧ 1x coverage (Samtools Coverage)	Average depth of nuclear coverage (2, 3, X) (Samtools Coverage)	Average depth of mitochondrial coverage (Samtools Coverage)	5' C to T substitution frequency (DamageProfiler)	3' G to A substitution frequency (DamageProfiler)	Average read length in bp (DamageProfiler)
Establishing DNA extraction and sequencing approaches	NHMUK012805003	Anopheles gambiae	female	1933	Nigeria	y	A	overnight	43.25	7	n	3x SPRI	KAPA HiFi HotStart ReadyMix	10	3x SPRI + 1x SPRI	20 samples + 4 blanks	ERR6066483	AgamP4	5406921	4685574	0.04	5211444	4490097	86.1584	127034738	0.919653	128.739	0.00846607	0.0310378	57.8856
										7	n	silica column	KAPA HiFi HotStart ReadyMix	10	silica column + 1x SPRI	20 samples + 4 blanks	ERR6066491	AgamP4	4142241	3476874	0.04	4008980	3343613	83.4031	101329534	0.64499	89.7922	0.00833389	0.0315575	54.7259
	NHMUK012805007	Anopheles gambiae	female	1938	Siera Leone	n	A	overnight	2.75	14	n	3x SPRI	KAPA HiFi HotStart ReadyMix	10	3x SPRI + 1x SPRI	20 samples + 4 blanks	ERR6066480	AgamP4	2817093	2060334	0.05	2704385	1947626	72.0173	54830602	0.300776	16.0019	0.00681859	0.0296072	45.2062
										14	n	silica column	KAPA HiFi HotStart ReadyMix	10	silica column + 1x SPRI	20 samples + 4 blanks	ERR6066488	AgamP4	3740799	2662129	0.06	3573553	2494883	69.8152	65944724	0.376461	21.1934	0.00681326	0.0292973	44.3296
	NHMUK012805008	Anopheles melas	male	1943	n.a.	y	A	overnight	29.8	7	n	3x SPRI	KAPA HiFi HotStart ReadyMix	10	3x SPRI + 1x SPRI	20 samples + 4 blanks	ERR6066484	AgamP4	5734131	3832798	0.15	5161969	3260636	63.1665	88543244	0.603944	142.923	0.0175498	0.0441782	60.2792
										7	n	silica column	KAPA HiFi HotStart ReadyMix	10	silica column + 1x SPRI	20 samples + 4 blanks	ERR6066492	AgamP4	3608406	2268444	0.13	3303711	1963749	59.4407	57378776	0.338365	86.0118	0.0172957	0.0434059	56.6772
	NHMUK012805009	Anopheles melas	female	1943	n.a.	y	A	overnight	38	7	n	3x SPRI	KAPA HiFi HotStart ReadyMix	10	3x SPRI + 1x SPRI	20 samples + 4 blanks	ERR6066485	AgamP4	6497176	3454002	0.1	6123191	3080017	50.3008	88103353	0.595877	128.521	0.017296	0.0369295	59.3569
										7	n	silica column	KAPA HiFi HotStart ReadyMix	10	silica column + 1x SPRI	20 samples + 4 blanks	ERR6066493	AgamP4	3775710	1890006	0.09	3600827	1715123	47.6314	53301157	0.30705	62.2018	0.0165784	0.0365358	55.3325
	NHMUK012805014	Anopheles gambiae	female	1951	Nigeria	y	A	overnight	45.8	7	n	3x SPRI	KAPA HiFi HotStart ReadyMix	10	3x SPRI + 1x SPRI	20 samples + 4 blanks	ERR6066486	AgamP4	4893761	4418273	0.04	4709780	4234292	89.9042	124653466	0.84909	111.246	0.00805519	0.0221596	61.8397
										7	n	silica column	KAPA HiFi HotStart ReadyMix	10	silica column + 1x SPRI	20 samples + 4 blanks	ERR6066494	AgamP4	4989422	4397392	0.04	4807185	4215155	87.6845	120352634	0.800991	106.15	0.00782832	0.0222316	58.6141
	NHMUK012804999	Anopheles arabiensis	female	1964	Nigeria	y	A	overnight	65.9	7	n	3x SPRI	KAPA HiFi HotStart ReadyMix	10	3x SPRI + 1x SPRI	20 samples + 4 blanks	ERR6066482	AgamP4	4298286	3650796	0.05	4094851	3447361	84.1877	119615211	0.845295	79.8244	0.00808384	0.0174113	69.5962
										7	n	silica column	KAPA HiFi HotStart ReadyMix	10	silica column + 1x SPRI	20 samples + 4 blanks	ERR6066490	AgamP4	4258442	3491072	0.05	4085999	3318629	81.2195	111709778	0.755056	74.1054	0.00778525	0.0177005	64.7723
	NHMUK012805010	Anopheles merus	male	1984	South Africa	y	A	overnight	143.45	7	n	1x SPRI	KAPA HiFi HotStart ReadyMix	10	1x SPRI	20 samples + 4 blanks	ERR6066474	AgamP4	9143906	6963701	0.2	7692725	5512520	71.6589	156678822	1.60256	121.159	0.0186768	0.0249385	90.4351
										7	y	1x SPRI	KAPA HiFi HotStart ReadyMix	10	1x SPRI	20 samples + 4 blanks	ERR6066478	AgamP4	8511307	6677790	0.19	7202920	5369403	74.5448	156316684	1.58534	65.9065	0.0186436	0.0248052	91.0137
	NHMUK012805011	Anopheles merus	female	1984	South Africa	y	A	overnight	202.35	7	n	1x SPRI	KAPA HiFi HotStart ReadyMix	10	1x SPRI	20 samples + 4 blanks	ERR6066475	AgamP4	13385056	10402604	0.19	11296990	8314538	73.5996	179691290	2.53738	161.096	0.0175221	0.0236422	90.2426
										7	y	1x SPRI	KAPA HiFi HotStart ReadyMix	10	1x SPRI	20 samples + 4 blanks	ERR6066479	AgamP4	11310652	8993067	0.18	9636449	7318864	75.9498	174682729	2.25486	73.0126	0.0177641	0.0235103	90.6302
	NHMUK012805000	Anopheles arabiensis	male	1988	Kenya	y	A	overnight	205.65	7	n	1x SPRI	KAPA HiFi HotStart ReadyMix	10	1x SPRI	20 samples + 4 blanks	ERR6066473	AgamP4	20091351	18841513	0.16	16959808	15709970	92.6306	203734429	4.77663	340.981	0.0096682	0.0133872	86.2985
										7	y	1x SPRI	KAPA HiFi HotStart ReadyMix	10	1x SPRI	20 samples + 4 blanks	ERR6066477	AgamP4	18403693	17273879	0.15	15708049	14578235	92.8074	202863802	4.48028	172.299	0.0109514	0.0140524	86.9758
	NHMUK012805015	Anopheles gambiae	female	1988	Zanzibar	n	A	overnight	137.4	7	n	1x SPRI	KAPA HiFi HotStart ReadyMix	10	1x SPRI	20 samples + 4 blanks	ERR6066472	AgamP4	16468064	15861910	0.08	15090214	14484060	95.9831	212694591	4.79994	261.929	0.0101773	0.0169515	89.6547
										7	y	1x SPRI	KAPA HiFi HotStart ReadyMix	10	1x SPRI	20 samples + 4 blanks	ERR6066476	AgamP4	12410015	11950211	0.06	11529639	11069835	96.012	208115397	3.69756	154.596	0.0102171	0.0173338	90.343
	Extraction blank					n	A	overnight	2.15	14	n	3x SPRI	KAPA HiFi HotStart ReadyMix	10	3x SPRI + 1x SPRI	20 samples + 4 blanks	ERR6066481	AgamP4	426490	171	0.13	426466	147	0.0344693	5192	3.06627e-05	0	0.0952381	0	86.9301
										14	n	silica column	KAPA HiFi HotStart ReadyMix	10	silica column + 1x SPRI	20 samples + 4 blanks	ERR6066489	AgamP4	363718	341	0.08	363690	313	0.0860623	12932	6.82975e-05	0.00956844	0.0681818	0.0196078	79.28
	Extraction blank					n	A	overnight	0.6	14	n	3x SPRI	KAPA HiFi HotStart ReadyMix	10	3x SPRI + 1x SPRI	20 samples + 4 blanks	ERR6066487	AgamP4	545186	272	0.18	545132	218	0.0399903	8454	5.37551e-05	0	0.103448	0.0333333	85.0356
										14	n	silica column	KAPA HiFi HotStart ReadyMix	10	silica column + 1x SPRI	20 samples + 4 blanks	ERR6066495	AgamP4	250324	361	0.03	250310	347	0.138628	13400	7.21665e-05	0.00292912	0.0666667	0.0727273	74.1525
DNA release using different buffers and incubation times	NHMUK010633470	Anopheles gambiae	female	1927	Kenya	y	A	overnight	50.2	24	n	2.5x SPRI	KAPA HiFi HotStart Uracil+ ReadyMix	7	1.2x SPRI	24 samples + 9 blanks	ERR4405874	AgamP4	8133530	6875865	0.07	7630369	6372704	83.5176	145972066	1.18995	191.715	0.0358215	0.036622	52.2997
	NHMUK010633480	Anopheles gambiae	female	1927	Kenya	y	A	overnight	13.6	24	n	2.5x SPRI	KAPA HiFi HotStart Uracil+ ReadyMix	10	1.2x SPRI	24 samples + 9 blanks	ERR4405877	AgamP4	9259891	6701831	0.09	8635828	6077768	70.3785	131449625	1.04307	72.7414	0.0445718	0.0450767	48.8949
	NHMUK010633474	Anopheles gambiae	female	1927	Kenya	y	C	overnight	10.2	24	n	2.5x SPRI	KAPA HiFi HotStart Uracil+ ReadyMix	10	1.2x SPRI	24 samples + 9 blanks	ERR4405875	AgamP4	10431229	6397363	0.06	10015475	5981609	59.7237	136821493	1.08468	21.9803	0.0412867	0.0423675	50.4384
	NHMUK010633481	Anopheles gambiae	female	1927	Kenya	y	C	overnight	42.6	24	n	2.5x SPRI	KAPA HiFi HotStart Uracil+ ReadyMix	7	1.2x SPRI	24 samples + 9 blanks	ERR4405878	AgamP4	10852021	7807672	0.08	10217374	7173025	70.2042	157724485	1.38184	140.392	0.0397467	0.0395937	53.3353
	NHMUK010633475	Anopheles gambiae	female	1927	Kenya	y	C (no ProtK)	overnight	4.45	24	n	2.5x SPRI	KAPA HiFi HotStart Uracil+ ReadyMix	10	1.2x SPRI	24 samples + 9 blanks	ERR4405892	AgamP4	9214869	6735037	0.08	8679575	6199743	71.4291	135547414	1.05187	9.72238	0.0374921	0.0385483	48.1849
	NHMUK010633479	Anopheles gambiae	female	1927	Kenya	y	G	overnight	9	24	n	2.5x SPRI	KAPA HiFi HotStart Uracil+ ReadyMix	10	1.2x SPRI	24 samples + 9 blanks	ERR4405876	AgamP4	9695146	6172129	0.09	9123386	5600369	61.3848	124787010	0.920087	34.8995	0.0439904	0.0446216	47.4222
	NHMUK010633482	Anopheles gambiae	female	1927	Kenya	y	G	overnight	33.15	24	n	2.5x SPRI	KAPA HiFi HotStart Uracil+ ReadyMix	7	1.2x SPRI	24 samples + 9 blanks	ERR4405879	AgamP4	11184252	8579899	0.08	10491585	7887232	75.1767	156498405	1.42379	92.4808	0.0423988	0.0430918	50.0682
	NHMUK010633485	Anopheles gambiae*	female	1927	Kenya	y	G (no ProtK)	overnight	1.75	24	n	2.5x SPRI	KAPA HiFi HotStart Uracil+ ReadyMix	12	1.2x SPRI	24 samples + 9 blanks	ERR4405893	AfunF3, NC_038158.1	8435723	5686206	0.13	7673913	4924396	64.1706	108350094	0.967929	25.9043	0.0359018	0.0367044	44.2043
	NHMUK010633471	Anopheles melas	male	1943	n.a.	y	A	overnight	12.25	24	n	2.5x SPRI	KAPA HiFi HotStart Uracil+ ReadyMix	10	1.2x SPRI	24 samples + 9 blanks	ERR4405880	AgamP4	10673601	5175688	0.2	9622705	4124792	42.8652	87844346	0.610436	253.193	0.0510833	0.0514124	49.3577
	NHMUK010633477	Anopheles melas	female	1943	n.a.	y	A	overnight	115.9	24	n	2.5x SPRI	KAPA HiFi HotStart Uracil+ ReadyMix	7	1.2x SPRI	24 samples + 9 blanks	ERR4405883	AgamP4	10288754	6952820	0.16	9138845	5802911	63.4972	135781080	1.20678	138.791	0.0397384	0.0403325	63.2119
	NHMUK010633472	Anopheles melas	female	1943	n.a.	y	C	overnight	13.7	24	n	2.5x SPRI	KAPA HiFi HotStart Uracil+ ReadyMix	10	1.2x SPRI	24 samples + 9 blanks	ERR4405881	AgamP4	8805834	2791853	0.16	8362878	2348897	28.0872	59195273	0.359023	24.5664	0.0399222	0.04043	48.9008
	NHMUK010633483	Anopheles melas	female	1943	n.a.	y	C	overnight	113.95	24	n	2.5x SPRI	KAPA HiFi HotStart Uracil+ ReadyMix	7	1.2x SPRI	24 samples + 9 blanks	ERR4405884	AgamP4	10910920	6966122	0.18	9605209	5660411	58.9306	123955331	1.04668	117.659	0.0348895	0.0355194	58.0227
	NHMUK010633473	Anopheles melas	male	1942	n.a.	y	C (no ProtK)	overnight	5.3	24	n	2.5x SPRI	KAPA HiFi HotStart Uracil+ ReadyMix	12	1.2x SPRI	24 samples + 9 blanks	ERR4405894	AgamP4	9522001	5371796	0.2	8457007	4306802	50.9258	87249251	0.610638	56.1015	0.0402726	0.0408548	45.2041
	NHMUK010633476	Anopheles melas	female	1943	n.a.	y	G	overnight	37.45	24	n	2.5x SPRI	KAPA HiFi HotStart Uracil+ ReadyMix	10	1.2x SPRI	24 samples + 9 blanks	ERR4405882	AgamP4	8949804	5802837	0.17	7964819	4817852	60.4892	109053243	0.845425	62.9951	0.0413607	0.0416876	54.5096
	NHMUK010633484	Anopheles melas	female	1943	n.a.	y	G	overnight	46.5	24	n	2.5x SPRI	KAPA HiFi HotStart Uracil+ ReadyMix	7	1.2x SPRI	24 samples + 9 blanks	ERR4405885	AgamP4	9823413	5625476	0.18	8818727	4620790	52.3975	109952627	0.83884	121.67	0.0438764	0.0448276	55.887
	NHMUK010633478	Anopheles melas	male	1942	n.a.	y	G (no ProtK)	overnight	8.8	24	n	2.5x SPRI	KAPA HiFi HotStart Uracil+ ReadyMix	12	1.2x SPRI	24 samples + 9 blanks	ERR4405895	AgamP4	9423051	5481980	0.2	8308802	4367731	52.5675	94293915	0.668477	22.6667	0.048027	0.0487234	48.6907
	NHMUK014063517	Anopheles funestus	female	1936	Tanzania	y	A	overnight	32.15	24	n	2.2x SPRI	KAPA HiFi HotStart Uracil+ ReadyMix	9	1x SPRI + 1x SPRI	18 samples + 3 blanks	ERR6099299	AfunF3, NC_038158.1	14735523	12570758	0.1	13373358	11208593	83.8129	190281636	3.52958	373.923	0.0311958	0.0301963	67.4225
	NHMUK014063519	Anopheles funestus	female	1936	Tanzania	y	A	overnight	52.95	24	n	2.2x SPRI	KAPA HiFi HotStart Uracil+ ReadyMix	9	1x SPRI + 1x SPRI	18 samples + 3 blanks	ERR6099300	AfunF3, NC_038158.1	15178118	13187933	0.12	13572702	11582517	85.3369	189490901	3.4662	632.037	0.0336915	0.032487	65.1063
	NHMUK014063523	Anopheles funestus	female	1936	Tanzania	y	A	overnight	26.5	24	n	2.2x SPRI	KAPA HiFi HotStart Uracil+ ReadyMix	9	1x SPRI + 1x SPRI	18 samples + 3 blanks	ERR6099301	AfunF3, NC_038158.1	16151765	13998561	0.11	14593703	12440499	85.2457	191552604	3.87792	649.989	0.0337555	0.0330949	67.2942
	NHMUK014063532	Anopheles funestus	female	1936	Tanzania	y	A	overnight	150.2	24	n	2.2x SPRI	KAPA HiFi HotStart Uracil+ ReadyMix	9	1x SPRI + 1x SPRI	18 samples + 3 blanks	ERR6099302	AfunF3, NC_038158.1	16601006	13993401	0.09	15311136	12703531	82.9692	194968737	4.06133	258.292	0.0276347	0.0266325	68.224
	NHMUK014063479	Anopheles funestus	female	1936	Tanzania	y	A	overnight	57.3	24	n	2.2x SPRI	KAPA HiFi HotStart Uracil+ ReadyMix	9	1x SPRI + 1x SPRI	18 samples + 3 blanks	ERR6099303	AfunF3, NC_038158.1	16989660	14368300	0.13	15088347	12466987	82.6266	193104171	3.78924	921.057	0.0335079	0.0329367	65.2801
	NHMUK014063488	Anopheles funestus	female	1936	Tanzania	y	A	overnight	41.45	24	n	2.2x SPRI	KAPA HiFi HotStart Uracil+ ReadyMix	9	1x SPRI + 1x SPRI	18 samples + 3 blanks	ERR6099304	AfunF3, NC_038158.1	14285425	12102342	0.11	12950858	10767775	83.1433	186265913	3.12678	479.651	0.038121	0.0377836	62.8763
	NHMUK014063467	Anopheles funestus	female	1936	Tanzania	y	C	overnight	14.15	24	n	2.2x SPRI	KAPA HiFi HotStart Uracil+ ReadyMix	9	1x SPRI + 1x SPRI	18 samples + 3 blanks	ERR6099305	AfunF3, NC_038158.1	13556211	11112972	0.12	12135994	9692755	79.8678	177404326	2.879	1582.54	0.0389462	0.0383307	64.9535
	NHMUK014063492	Anopheles funestus	female	1936	Tanzania	y	C	overnight	38.1	24	n	2.2x SPRI	KAPA HiFi HotStart Uracil+ ReadyMix	9	1x SPRI + 1x SPRI	18 samples + 3 blanks	ERR6099306	AfunF3, NC_038158.1	15143046	12892661	0.12	13600560	11350175	83.4537	190042082	3.43924	1043.26	0.0365024	0.0354651	65.5912
	NHMUK014063484	Anopheles funestus	female	1936	Tanzania	y	C	overnight	51.25	24	n	2.2x SPRI	KAPA HiFi HotStart Uracil+ ReadyMix	9	1x SPRI + 1x SPRI	18 samples + 3 blanks	ERR6099307	AfunF3, NC_038158.1	16141162	13802975	0.11	14528683	12190496	83.9064	191741813	3.70617	1038.51	0.0398939	0.0390018	65.9844
	NHMUK014063540	Anopheles funestus	female	1936	Tanzania	y	C	overnight	30.5	24	n	2.2x SPRI	KAPA HiFi HotStart Uracil+ ReadyMix	9	1x SPRI + 1x SPRI	18 samples + 3 blanks	ERR6099308	AfunF3, NC_038158.1	16413584	13923264	0.12	14727188	12236868	83.0903	191750267	3.76142	1258.65	0.0406933	0.0398216	66.9973
	NHMUK014063574	Anopheles funestus	female	1936	Tanzania	y	C	overnight	32.75	24	n	2.2x SPRI	KAPA HiFi HotStart Uracil+ ReadyMix	9	1x SPRI + 1x SPRI	18 samples + 3 blanks	ERR6099309	AfunF3, NC_038158.1	17681837	6270227	0.13	16838210	5426600	32.2279	131368800	1.51678	326.802	0.0342675	0.0340649	60.9114
	NHMUK014063586	Anopheles funestus	female	1936	Tanzania	y	C	overnight	12.85	24	n	2.2x SPRI	KAPA HiFi HotStart Uracil+ ReadyMix	9	1x SPRI + 1x SPRI	18 samples + 3 blanks	ERR6099310	AfunF3, NC_038158.1	11964948	9706936	0.16	10406033	8148021	78.3009	157952363	2.26817	276.334	0.0369691	0.0362048	60.3829
	NHMUK014063579	Anopheles funestus	female	1936	Tanzania	y	G	overnight	47.4	24	n	2.2x SPRI	KAPA HiFi HotStart Uracil+ ReadyMix	9	1x SPRI + 1x SPRI	18 samples + 3 blanks	ERR6099311	AfunF3, NC_038158.1	22532962	19527464	0.11	20382756	17377258	85.2547	199698444	5.42076	540.087	0.0365179	0.0352743	67.0407
	NHMUK014063600	Anopheles funestus	female	1936	Tanzania	y	G	overnight	39.9	24	n	2.2x SPRI	KAPA HiFi HotStart Uracil+ ReadyMix	9	1x SPRI + 1x SPRI	18 samples + 3 blanks	ERR6099312	AfunF3, NC_038158.1	19407788	16817861	0.11	17417893	14827966	85.1307	195898248	4.45967	439.466	0.033657	0.0332221	65.0014
	NHMUK014063604	Anopheles funestus	female	1936	Tanzania	y	G	overnight	40.85	24	n	2.2x SPRI	KAPA HiFi HotStart Uracil+ ReadyMix	9	1x SPRI + 1x SPRI	18 samples + 3 blanks	ERR6099313	AfunF3, NC_038158.1	16760812	14441537	0.11	15098222	12778947	84.6388	192421620	3.85463	1054.3	0.0406818	0.0400794	65.6911
	NHMUK014063606	Anopheles funestus	female	1936	Tanzania	y	G	overnight	35.5	24	n	2.2x SPRI	KAPA HiFi HotStart Uracil+ ReadyMix	9	1x SPRI + 1x SPRI	18 samples + 3 blanks	ERR6099314	AfunF3, NC_038158.1	16534145	14172556	0.12	14792465	12430876	84.0352	193191479	3.8548	1253.33	0.0384397	0.0373104	66.9572
	NHMUK014063609	Anopheles funestus	female	1936	Tanzania	y	G	overnight	39.7	24	n	2.2x SPRI	KAPA HiFi HotStart Uracil+ ReadyMix	9	1x SPRI + 1x SPRI	18 samples + 3 blanks	ERR6099315	AfunF3, NC_038158.1	16140101	13911174	0.11	14498980	12270053	84.627	192317049	3.7358	441.012	0.0273888	0.0267466	66.1658
	NHMUK014063591	Anopheles funestus	female	1936	Tanzania	y	G	overnight	36.5	24	n	2.2x SPRI	KAPA HiFi HotStart Uracil+ ReadyMix	9	1x SPRI + 1x SPRI	18 samples + 3 blanks	ERR6099316	AfunF3, NC_038158.1	15977451	13838958	0.1	14530568	12392075	85.2828	193070241	3.76454	821.661	0.0461941	0.0452132	65.8657
	NHMUK013655437	Anopheles funestus	female	1936	Uganda	y	A	2h	8.1	24	n	2.2x SPRI	KAPA HiFi HotStart Uracil+ ReadyMix	9	1x SPRI + 1x SPRI	20 samples + 3 blanks	ERR6110543	AfunF3, NC_038158.1	10708524	8839421	0.13	9497141	7628038	80.3193	166664482	2.25996	96.4561	0.0340349	0.0337686	66.1864
	NHMUK013655441	Anopheles funestus	female	1934	Kenya	y	A	2h	13.4	24	n	2.2x SPRI	KAPA HiFi HotStart Uracil+ ReadyMix	9	1x SPRI + 1x SPRI	20 samples + 3 blanks	ERR6110544	AfunF3, NC_038158.1	12970467	6543217	0.12	12141992	5714742	47.0659	141566568	1.51963	64.6905	0.0426632	0.0422256	59.4642
	NHMUK013655442	Anopheles funestus	female	1934	Kenya	y	A	2h	21.3	24	n	2.2x SPRI	KAPA HiFi HotStart Uracil+ ReadyMix	9	1x SPRI + 1x SPRI	20 samples + 3 blanks	ERR6110545	AfunF3, NC_038158.1	13442268	10539180	0.16	11762247	8859159	75.3186	171922506	2.58711	106.037	0.0268161	0.0262467	64.7487
	NHMUK013655438	Anopheles funestus	female	1936	Uganda	y	C	2h	25.8	24	n	2.2x SPRI	KAPA HiFi HotStart Uracil+ ReadyMix	9	1x SPRI + 1x SPRI	20 samples + 3 blanks	ERR6110546	AfunF3, NC_038158.1	15532009	12474915	0.11	14166842	11109748	78.4208	186878781	3.2423	433.857	0.0475649	0.0470718	63.4338
	NHMUK013655439	Anopheles funestus	female	1936	Uganda	y	C	2h	52.95	24	n	2.2x SPRI	KAPA HiFi HotStart Uracil+ ReadyMix	9	1x SPRI + 1x SPRI	20 samples + 3 blanks	ERR6110547	AfunF3, NC_038158.1	17849228	15479602	0.1	16322414	13952788	85.4824	195193227	4.29006	661.875	0.0344517	0.0334048	66.7707
	NHMUK013655443	Anopheles funestus	female	1934	Kenya	y	C	2h	55.8	24	n	2.2x SPRI	KAPA HiFi HotStart Uracil+ ReadyMix	9	1x SPRI + 1x SPRI	20 samples + 3 blanks	ERR6110548	AfunF3, NC_038158.1	19260582	15593538	0.09	17766349	14099305	79.3596	196357420	4.47595	279.756	0.0345587	0.0335693	68.5835
	NHMUK013655440	Anopheles funestus*	female	1936	Uganda	y	G	2h	30.9	24	n	2.2x SPRI	KAPA HiFi HotStart Uracil+ ReadyMix	9	1x SPRI + 1x SPRI	20 samples + 3 blanks	ERR6110549	AfunF3, NC_038158.1	13909044	2425445	0.1	13659146	2175547	15.9274	48577013	0.554717	327.007	0.0506152	0.0508151	72.2965
	NHMUK013655444	Anopheles funestus	female	1934	Kenya	y	G	2h	17.55	24	n	2.2x SPRI	KAPA HiFi HotStart Uracil+ ReadyMix	9	1x SPRI + 1x SPRI	20 samples + 3 blanks	ERR6110550	AfunF3, NC_038158.1	15494771	11392612	0.1	14299472	10197313	71.3125	184739742	3.06902	216.705	0.0366065	0.0357097	65.9477
	Extraction blank					n	A	overnight	0.45	24	n	2.5x SPRI	KAPA HiFi HotStart Uracil+ ReadyMix	12	1.2x SPRI	24 samples + 9 blanks	ERR6099294	AgamP4	141185	384	0.12	141134	333	0.235946	7609	7.27683e-05	0	0.0625	0.0227273	69.3438
	Extraction blank					n	C	overnight	1	24	n	2.5x SPRI	KAPA HiFi HotStart Uracil+ ReadyMix	12	1.2x SPRI	24 samples + 9 blanks	ERR6099295	AgamP4	164521	247	0.11	164494	220	0.133743	5898	5.01014e-05	0	0.030303	0	69.0709
	Extraction blank					n	G	overnight	-0.1	24	n	2.5x SPRI	KAPA HiFi HotStart Uracil+ ReadyMix	12	1.2x SPRI	24 samples + 9 blanks	ERR6099296	AgamP4	210793	646	0.26	210626	479	0.227417	9770	9.91128e-05	0.0022782	0.0363636	0.0238095	69.375
	Extraction blank					n	C (no ProtK)	overnight	0.35	24	n	2.5x SPRI	KAPA HiFi HotStart Uracil+ ReadyMix	12	1.2x SPRI	24 samples + 9 blanks	ERR6099297	AgamP4	102423	172	0.05	102414	163	0.159158	4322	4.19127e-05	0.00364512	0	0	70.4412
	Extraction blank					n	G (no ProtK)	overnight	0.35	24	n	2.5x SPRI	KAPA HiFi HotStart Uracil+ ReadyMix	12	1.2x SPRI	24 samples + 9 blanks	ERR6099298	AgamP4	105372	208	0.05	105362	198	0.187924	6654	4.04258e-05	0	0	0.105263	64.4813
	Extraction blank					n	A	overnight	0	24	n	2.2x SPRI	KAPA HiFi HotStart Uracil+ ReadyMix	9	1x SPRI + 1x SPRI	18 samples + 3 blanks	ERR6099317	AfunF3, NC_038158.1	18845	123	0	18845	123	0.652693	6748	3.2427e-05	0.01615	0.0714286	0	65.6868
	Extraction blank					n	C	overnight	0	24	n	2.2x SPRI	KAPA HiFi HotStart Uracil+ ReadyMix	9	1x SPRI + 1x SPRI	18 samples + 3 blanks	ERR6099318	AfunF3, NC_038158.1	26227	310	0.01	26222	305	1.16315	18196	9.16877e-05	0.00748893	0.0886076	0.0909091	68.4941
	Extraction blank					n	G	overnight	0	24	n	2.2x SPRI	KAPA HiFi HotStart Uracil+ ReadyMix	9	1x SPRI + 1x SPRI	18 samples + 3 blanks	ERR6099319	AfunF3, NC_038158.1	19827	211	0.01	19822	206	1.03925	11926	6.45467e-05	0.00996353	0.125	0.103448	68.2606
	Extraction blank					n	A	2h	0	24	n	2.2x SPRI	KAPA HiFi HotStart Uracil+ ReadyMix	9	1x SPRI + 1x SPRI	20 samples + 3 blanks	ERR6110551	AfunF3, NC_038158.1	40278	163	0.02	40272	157	0.389849	8753	4.8913e-05	0.00592602	0.08	0	71.1034
	Extraction blank					n	C	2h	0	24	n	2.2x SPRI	KAPA HiFi HotStart Uracil+ ReadyMix	9	1x SPRI + 1x SPRI	20 samples + 3 blanks	ERR6110552	AfunF3, NC_038158.1	23559	99	0.01	23557	97	0.411767	5524	2.77267e-05	0	0	0	73.9133
	Extraction blank					n	G	2h	0	24	n	2.2x SPRI	KAPA HiFi HotStart Uracil+ ReadyMix	9	1x SPRI + 1x SPRI	20 samples + 3 blanks	ERR6110553	AfunF3, NC_038158.1	19013	101	0.02	19008	96	0.505051	5259	2.3732e-05	0	0.05	0	67.8645
DNA retrieval from different species and detailed morphological damage assessment	NHMUK010629161	Aedes aegypti	male	1936	Saudi Arabia	y	A	2h	14.05
	NHMUK010629159	Aedes aegypti	male	1957	Malaysia	y	A	2h	63.35
	NHMUK010629198	Aedes aegypti	female	1973	Kenya	y	A	2h	18.75
	NHMUK010629206	Aedes aegypti	female	1936	Saudi Arabia	y	C	2h	32.85
	NHMUK010629182	Aedes aegypti	female	1957	Malaysia	y	C	2h	153.65
	NHMUK010629205	Aedes aegypti	female	1973	Kenya	y	C	2h	11.75
	NHMUK013659288	Aedes aegypti	female	1936	Saudi Arabia	y	G	2h	8.2
	NHMUK010629169	Aedes aegypti	female	1957	Malaysia	y	G	2h	106.75
	NHMUK010629171	Aedes aegypti	female	1973	Kenya	y	G	2h	64.5
	NHMUK010397511	Anopheles gambiae	female	1933	Nigeria	y	A	2h	73.9
	NHMUK010633501	Anopheles gambiae	female	1952	Somalia	y	A	2h	22.3
	NHMUK010397512	Anopheles gambiae	female	1933	Nigeria	y	C	2h	16.4
	NHMUK010633502	Anopheles gambiae	female	1952	Somalia	y	C	2h	14.05
	NHMUK010633504	Anopheles gambiae	female	1969	Kenya	y	C	2h	21.1
	NHMUK010397513	Anopheles gambiae	female	1933	Nigeria	y	G	2h	2.35
	NHMUK010633503	Anopheles gambiae	female	1952	Somalia	y	G	2h	12.9
	NHMUK010633505	Anopheles gambiae	female	1969	Kenya	y	G	2h	31.65
	NHMUK010629202	Culex pipiens	female	1936	Saudi Arabia	y	A	2h	0
	NHMUK010629165	Culex pipiens	female	1952	Egypt	y	A	2h	87.95
	NHMUK010629160	Culex pipiens	female	1969	Gibraltar	y	A	2h	45.75
	NHMUK010629199	Culex pipiens	female	1936	Saudi Arabia	y	C	2h	0
	NHMUK010629195	Culex pipiens	female	1952	Egypt	y	C	2h	43.4
	NHMUK010629223	Culex pipiens	female	1969	Gibraltar	y	C	2h	70.35
	NHMUK010629163	Culex pipiens	female	1936	Saudi Arabia	y	G	2h	112.6
	NHMUK010629166	Culex pipiens	female	1952	Egypt	y	G	2h	34
	NHMUK010629151	Culex pipiens	female	1969	Gibraltar	y	G	2h	45.75
	NHMUK013659285	Glossina morsitans	female	1932	Mozambique	y	A	2h	79.6
	NHMUK010629183	Glossina morsitans	male	1952	Tanzania	y	A	2h	6.25
	NHMUK013659284	Glossina morsitans	male	1972	Botswana	y	A	2h	7.15
	NHMUK010629192	Glossina morsitans	female	1932	Mozambique	y	C	2h	23.25
	NHMUK010629158	Glossina morsitans	male	1952	Tanzania	y	C	2h	35.75
	NHMUK013659286	Glossina morsitans	male	1972	Botswana	y	C	2h	8.95
	NHMUK010629222	Glossina morsitans	female	1932	Mozambique	y	G	2h	7.15
	NHMUK010629154	Glossina morsitans	male	1952	Tanzania	y	G	2h	6.25
	NHMUK013659287	Glossina morsitans	male	1972	Botswana	y	G	2h	9.85
	Extraction blank					n	A	2h	1.15
	Extraction blank					n	C	2h	2.35
	Extraction blank					n	G	2h	0
	Extraction blank					n	A	2h	1.8
	Extraction blank					n	C	2h	1.8
	Extraction blank					n	G	2h	0.9
* Different species based on consensus mitochondrial genomes (NHMUK010633485 - An. funestus, NHMUK013655440 - An. rivulorum).
§ Extracton blanks always pooled at a lower fraction (1:10 molar ratio compared to sample libraries). Some pools contain additional libraries not presented in this manuscript (part of a separate project).
